# Dodecyl Creatine Ester Improves Cognitive Function and Identifies Drivers of Creatine Deficiency

**DOI:** 10.1101/2022.11.03.514982

**Authors:** Aloïse Mabondzo, Rania Harati, Léa Broca-Brisson, Anne-Cécile Guyot, Narciso Costa, Francesco Cacciante, Elena Putignano, Laura Baroncelli, Matthew R Skelton, Cathy Saab, Emmanuelle Martini, Henri Benech, Thomas Joudinaud, Jean-Charles Gaillard, Jean Armengaud, Rifat A. Hamoudi

## Abstract

Creatine transporter deficiency prevents creatine uptake into the brain, leading to mental retardation. To better understand the pathophysiology, this study focuses on the identification of biomarkers related to cognitive improvement in a Slc6a8 knockout mouse model (Slc6a8/y) engineered to mimic the clinical features of CTD patients which have low brain creatine content. Shotgun proteomics analysis of 4,035 proteins in four different brain regions; the cerebellum, cortex, hippocampus (associated with cognitive functions) and brain stem, and muscle as a control, was performed in 24 mice. Comparisons of the protein abundance in the four brain regions between DCE-treated intranasally Slc6a8-/y mice and wild type and DCE-treated Slc6a8-/y and vehicle group identified 14 biomarkers, shedding light on the mechanism of action of DCE. Integrative bioinformatics and statistical modeling identified key proteins associated with CTD, including KIF1A and PLCB1. The abundance of these proteins in the four brain regions was significantly correlated with both the object recognition and the Y-maze tests. Functional analysis confirmed their key roles and associated molecules in CTD pathogenesis.
