## Supplemental Table 2 for "Dodecyl Creatine Ester Improves Cognitive Function and Identifies Drivers of Creatine Deficiency"

### Sheet: Supplental Table 2
Supplemental Table 2: List of intersecting proteins ([DCE-treated vs. vehicle-treated] vs. [vehicle-treated vs. WT]) and( [DCE-treated vs. vehicle-treated] vs. [DCE vs. WT] vs. [vehicle-treated vs. WT]) extracted from the Venn diagram.
Cortex	Hippocampus	Cerebellum	Brain Stem
[DCE vs Veh] and [Veh vs WT]:	[DCE vs Veh] and [Veh vs WT]:	[DCE vs Veh] and [Veh vs WT]:	[DCE vs Veh] and [Veh vs WT]:
DPYL5	TENA	DPYL5	DOPD
SCOT1	DPYL5	FABP7	GNAI3
PGAM5	DPYL3	DPYL3	GNAO
DPYL3	SCOT1	AUHM	LSAMP
KCY	BDH	S100B	MYH14
PYGB	L1CAM	MECP2	RRAS2
BDH	DPYL1	KCY	PYGM
DCLK1	DCLK1	KINH	PGCA
TXTP	IGSF8	IDHC	KAP3
RPGP2	TPR	KGP1	NFH
PURB	ENOG	SCOT1	GLYM
SRSF1	DPYL4	BASP1	GD1L1
GSTM3	NOMO1	AL1A1	DHB11
THIL	NSF1C	PYGL	CALB2
ANX11	PLXA1	ANXA5	NCAM2
ACTN3	VAPB	ILEUA	STK39
NEB2	NCAM1	ACTB	PRS4
AP3D1	FSCN1	IPO5	GPC5B
ACTN4	GCN1	ACTBL	PUF60
PYGM	KCY	ACTS	TMX4
E41L2	PLXA2	ACTA	CPT1A
HS90B	SYWC	GNAZ	VISL1
NCAM1	BIN1	ACTC	NFL
HYES	XPO2	SCRN3	AINX
CBS	GRHPR	SAC1	PRDX5
NFASC	TLN1	SYIM	GNA11
NOMO1	TXTP	DPYL1	PYGB
DYL2	CSN7A	PYGM	VATC1
VCAM1	NEUL	PRDX6	MP2K1
ACTN2	NCAN	KAP3	DCUP
FYN	NHRF1	SPRE	PSA7
HS105	LRP1	VAC14	NFM
ACTN1	AATC	PPCE	MYH11
DPYL1	VPS51	ANK1	RAE1
CKAP4	TWF2	ABCB7	NDUS3
KCAB2	PPCE	VAT1L	HPRT
TRI62	UGPA	CDS1	VDAC3
SRGP3	THTM	SC6A1	MAOM
HS90A	ACADV	ACO13	PABP1
CX7A2	ACOC	MLC1	FERM2
AL1B1	HNRDL	NDUA6	DIP2A
2021-09-04	TPP2	MARE1	RAB5B
RU17	FKBP8	HBB1	MECR
NCLN	CKAP4	OPLA	GRIA2
AOFB	PSMD5	NTRI	GSTM3
PI4KA	MY18A	HBA	PITM1
ACOC	MRP	ARC1A	OMGP
CSRP1	PYGB	OXR1	RASH
PLEC	THIL	SNX27	PRRT3
6PGL	CYTC	G37L1	KPYM
PPID	PLXA4	2021-09-04	GPDM
IMPCT	RRAS2	CBPE	FLNA
MRP	CCAR2	VDAC3	PZP
CELF2	CAN5	TBB2B
PFKAL	HS74L	RIDA	[DCE vs Veh] and [DCE vs WT] and [Veh vs WT]:
SNX5	OX2G	PURB	SRC
CX6B1	RAB18	PYGB
STB5L	PI51C	2AAA
KCC4	PI42A	TBB2A
THTM	PRDX1	MEP50
DNPEP	UBP15	ECI1
MARCS	CBS	CSRP1
DREB	SYAC	ATP5I
TM163	NNRE	FLNA
IGSF8	NEO1	K0513
KI21A	SYIM	RFOX1
FKBP4	EFR3B	DHPR
KAD4	DDX5	OAT
LONM	L2GL1	TOM1
SGT1	DYHC1	SUCB1
MYO5A	HOME1	CAVN1
SYAC	AMPD2	VDAC1
PI42A	ACLY	G3BP1
SYLC	KKCC2	AL1A7
RACK1	TEN2	L1CAM
NRCAM	PYGL	IPYR
VPP1	S27A1	VATE1
FSD1	DGKB	RASA3
FPPS	EFHD2	NDUBB
QCR8	DHX15	NDUV1
NEUL	ECM29	RENT1
FAS	CACB4	HXK1
KAP3	SPN90	HCN2
VA0D1	IMPA1	ACSL6
PLST	E41L3	EMC1
ECHA	PDK2	PFKAL
FABP7	INO1	AMPH
PSMD2	BCAS1	NIF3L
IDHC	PLCL2	6PGL
PLCB1	FUBP2	NLTP
LMNB1	LIPA2	NP1L1
IRGQ	VAT1	NUD10
PARK7	NT5D3	NFASC
MYO1B	KPRA	IF4A1
CTNA2	BTBDH	TBB5
SPN90	AGK	PURG
ALBU	SPTB2	ACOT1
PIN1	PGTA	SAHH3
	RB11B	AL9A1
[DCE vs Veh] and [DCE vs WT] and [Veh vs WT]:	DDX3L	GBG12
PPCE	CYLD	PDC6I
CAH2	SNAA	LSAMP
BCAS1	DHPR	FKBP4
DPYL4	LNEBL	MARCS
KIF1A	CADM4	CTNA1
A1AT5	RO60	MOES
TSN7	ACAD9	SUCB2
CSKP	QCR2	RAB5B
SIR2	SYT2	MAP4
H2AY	SH3G2	NUDC
LYRIC	DDX3X	IKBL1
	RSMB	VATH
	CAP2	EPS15
	FKBP4	LONM
	GNB5	USO1
	SRGP2	BDH
	NAC1	RS9
	NCHL1	SODM
	HS90A	TRAP1
	CADM3	GPDM
	RPN2	CAH2
	M2OM	XPP1
	CSRP1	WDR37
	SF3B3	ODO1
	NRCAM	NDRG1
	RB11A	THIL
		C170B
	[DCE vs Veh] and [DCE vs WT] and [Veh vs WT]:	DPYL4
	FABP7	G3P
	KIF1A	2021-09-07
	KIF1B	PPM1B
	STIP1	VATC1
	HS105	NUDT4
	CAH2	OPA3
	KIF1C	RAE1L
	XKR4	VATB2
	WDFY3	NP1L4
	DDX3Y	NCAM1
		BAG6
		RSSA
		AP1B1
		EWS
		SUCA
		GBB2
		BPHL
		PIMT
		TMX2
		SMAP1
		PKN1
		HS90B
		PYC
		GPSM1
		GSTO1
		[DCE vs Veh] and [DCE vs WT] and [Veh vs WT]:
		SYRC
		NDUB4
		PZP
		RBM3
		KAD4
		KIF1A
		PGM2L
