## Supplemental Table 4 for "Dodecyl Creatine Ester Improves Cognitive Function and Identifies Drivers of Creatine Deficiency"

### Sheet: Fold Change (All tissues)
Supplemental Table 4. Fold change in the abundance of the 14 proteins identified.
CORTEX	WT									VEH
Animal ID	CTX18_WT	CTX19_WT	CTX26_WT	CTX30_WT	CTX64_WT	CTX65_WT	CTX83_WT	CTX86_WT	AVERAGE	CTX54_Veh	CTX57_Veh	CTX62_Veh	CTX63_Veh	CTX66_Veh	CTX69_Veh	CTX72_Veh	CTX75_Veh	AVERAGE	FOLD CHANGE
PLCB1	31	27	34	62	3	59	60	49	40.625	16	19	18	26	30	23	27	18	22.125	0.544615
KIF1A	21	12	14	15	9	15	12	15	14.125	31	25	21	29	25	30	29	18	26	1.84071
MECP2	9	8	8	13	3	7	11	5	8	6	14	10	8	11	9	9	6	9.125	1.14062
IGSF8	18	20	22	16	12	15	19	21	17.875	11	14	14	17	12	10	13	13	13	0.727273
NCAM1	95	86	93	94	62	112	96	91	91.125	126	129	127	124	129	134	149	99	127.125	1.39506
DCLK1	43	40	42	42	38	47	36	43	41.375	50	57	69	63	72	61	69	64	63.125	1.52568
L1CAM	13	9	17	9	7	12	14	12	11.625	16	32	21	27	20	24	17	12	21.125	1.8172
FABP7	3	1	1	2	3	4	2	2	2.25	8	6	8	6	2	5	4	3	5.25	2.33333
PI4KA	21	21	15	15	10	16	11	16	15.625	6	14	9	14	11	13	10	6	10.375	0.664
PURB	17	15	18	15	20	22	12	18	17.125	23	21	28	21	20	21	17	23	21.75	1.27007
LMNB1	8	9	10	9	15	9	3	10	9.125	21	13	18	9	11	12	16	10	13.75	1.50685
MYO5A	27	18	19	24	57	29	37	30	30.125	34	48	25	49	51	52	64	35	44.75	1.48548
ANK1	11	12	11	12	11	12	13	11	11.625	8	17	8	13	8	12	13	7	10.75	0.924731
ANXA5	17	13	15	18	15	14	17	12	15.125	16	13	10	11	8	8	8	10	10.5	0.694215
CORTEX	VEH									DCE
Animal ID	CTX54_Veh	CTX57_Veh	CTX62_Veh	CTX63_Veh	CTX66_Veh	CTX69_Veh	CTX72_Veh	CTX75_Veh	AVERAGE	CTX8_DCE	CTX14_DCE	CTX15_DCE	CTX24_DCE	CTX27_DCE	CTX29_DCE	CTX82_DCE	CTX90_DCE	AVERAGE	FOLD CHANGE
PLCB1	16	19	18	26	30	23	27	18	22.125	30	21	41	55	13	27	69	38	36.75	1.66102
KIF1A	31	25	21	29	25	30	29	18	26	23	26	18	19	23	22	16	16	20.375	0.783654
MECP2	6	14	10	8	11	9	9	6	9.125	16	14	13	13	13	13	7	16	13.125	1.43836
IGSF8	11	14	14	17	12	10	13	13	13	12	18	17	19	17	19	16	16	16.75	1.28846
NCAM1	126	129	127	124	129	134	149	99	127.125	98	99	103	107	108	110	104	121	106.25	0.835792
DCLK1	50	57	69	63	72	61	69	64	63.125	49	41	48	48	47	49	44	57	47.875	0.758416
L1CAM	16	32	21	27	20	24	17	12	21.125	20	14	16	22	17	18	15	18	17.5	0.828402
FABP7	8	6	8	6	2	5	4	3	5.25	2	2	3	3	3	3	2	9	3.375	0.642857
PI4KA	6	14	9	14	11	13	10	6	10.375	22	21	19	17	18	14	11	9	16.375	1.57831
PURB	23	21	28	21	20	21	17	23	21.75	17	17	18	16	15	15	14	22	16.75	0.770115
LMNB1	21	13	18	9	11	12	16	10	13.75	6	16	10	10	12	10	7	15	10.75	0.781818
MYO5A	34	48	25	49	51	52	64	35	44.75	34	37	40	32	34	30	31	36	34.25	0.765363
ANK1	8	17	8	13	8	12	13	7	10.75	12	14	18	13	16	10	16	11	13.75	1.27907
ANXA5	16	13	10	11	8	8	8	10	10.5	12	12	14	12	11	15	11	15	12.75	1.21429
HIPPOCAMPUS	WT									VEH
Animal ID	H18_WT	H19_WT	H26_WT	H30_WT	H64_WT	H65_WT	H83_WT	H86_WT	AVERAGE	H54_Veh	H57_Veh	H62_Veh	H63_Veh	H66_Veh	H69_Veh	H72_Veh	H75_Veh	AVERAGE	FOLD CHANGE
PLCB1	4	7	13	3	19	5	4	4	7.375	2	4	2	4	3	6	5	5	3.875	0.525424
KIF1A	10	13	13	15	16	13	13	14	13.375	35	41	36	38	35	39	32	37	36.625	2.73832
MECP2	7	6	7	5	7	6	8	8	6.75	8	6	9	7	4	4	3	4	5.625	0.833333
IGSF8	19	19	16	13	13	9	18	19	15.75	7	10	5	9	11	8	10	10	8.75	0.555556
NCAM1	88	76	84	107	118	103	94	94	95.5	136	103	138	119	123	112	96	99	115.75	1.21204
DCLK1	27	27	27	29	49	48	40	36	35.375	40	37	47	54	49	41	39	36	42.875	1.21201
L1CAM	6	8	13	10	14	18	10	15	11.75	16	18	25	20	22	19	13	16	18.625	1.58511
FABP7	1	1	3	3	3	5	2	3	2.625	5	5	7	6	8	7	4	6	6	2.28571
PI4KA	14	16	18	18	24	10	15	18	16.625	11	14	13	14	13	11	12	13	12.625	0.759398
PURB	15	14	17	14	19	22	16	14	16.375	16	16	21	18	23	17	15	17	17.875	1.0916
LMNB1	16	14	15	9	13	14	19	16	14.5	25	19	22	19	17	20	15	9	18.25	1.25862
MYO5A	81	59	58	84	25	71	65	46	61.125	89	86	52	88	77	59	79	89	77.375	1.26585
ANK1	14	17	16	12	21	11	12	16	14.875	14	14	12	15	12	14	10	15	13.25	0.890756
ANXA5	12	14	15	9	12	12	14	16	13	11	10	12	9	10	9	7	10	9.75	0.75
HIPPOCAMPUS	VEH									DCE
Animal ID	H54_Veh	H57_Veh	H62_Veh	H63_Veh	H66_Veh	H69_Veh	H72_Veh	H75_Veh	AVERAGE	H8_DCE	H14_DCE	H15_DCE	H24_DCE	H27_DCE	H29_DCE	H82_DCE	H90_DCE	AVERAGE	FOLD CHANGE
PLCB1	2	4	2	4	3	6	5	5	3.875	5	3	8	6	4	5	4	9	5.5	1.41935
KIF1A	35	41	36	38	35	39	32	37	36.625	28	25	34	16	20	17	13	18	21.375	0.583618
MECP2	8	6	9	7	4	4	3	4	5.625	5	5	9	7	4	4	9	8	6.375	1.13333
IGSF8	7	10	5	9	11	8	10	10	8.75	14	10	19	11	18	16	21	19	16	1.82857
NCAM1	136	103	138	119	123	112	96	99	115.75	97	82	106	91	99	74	96	92	92.125	0.795896
DCLK1	40	37	47	54	49	41	39	36	42.875	30	30	36	29	32	33	33	24	30.875	0.720117
L1CAM	16	18	25	20	22	19	13	16	18.625	10	9	16	13	12	11	12	13	12	0.644295
FABP7	5	5	7	6	8	7	4	6	6	1	1	0	2	1	1	3	0	1.125	0.1875
PI4KA	11	14	13	14	13	11	12	13	12.625	15	13	19	10	11	10	14	16	13.5	1.06931
PURB	16	16	21	18	23	17	15	17	17.875	15	13	14	17	14	16	17	9	14.375	0.804196
LMNB1	25	19	22	19	17	20	15	9	18.25	13	12	18	14	12	18	18	12	14.625	0.80137
MYO5A	89	86	52	88	77	59	79	89	77.375	85	92	74	71	68	73	42	109	76.75	0.991922
ANK1	14	14	12	15	12	14	10	15	13.25	12	9	14	11	14	9	11	20	12.5	0.943396
ANXA5	11	10	12	9	10	9	7	10	9.75	9	7	9	14	11	13	12	11	10.75	1.10256
CEREBELLUM	WT									VEH
Animal ID	CB18_WT	CB19_WT	CB26_WT	CB30_WT	CB64_WT	CB65_WT	CB83_WT	CB86_WT	AVERAGE	CB54_Veh	CB57_Veh	CB62_Veh	CB63_Veh	CB66_Veh	CB69_Veh	CB72_Veh	CB75_Veh	AVERAGE	FOLD CHANGE
PLCB1	6	7	6	6	10	7	6	2	6.25	3	3	10	11	7	3	4	1	5.25	0.84
KIF1A	12	9	11	8	9	9	10	10	9.75	18	21	17	19	15	15	16	16	17.125	1.75641
MECP2	21	24	20	16	21	18	22	9	18.875	16	12	16	16	15	15	13	12	14.375	0.761589
IGSF8	17	18	22	17	19	14	18	19	18	14	10	14	14	12	27	12	21	15.5	0.861111
NCAM1	59	69	61	55	70	65	53	40	59	60	75	70	77	68	105	80	97	79	1.33898
DCLK1	6	5	3	4	5	6	6	4	4.875	4	4	8	7	7	15	8	12	8.125	1.66667
L1CAM	7	8	8	7	10	9	8	4	7.625	9	13	12	12	14	21	12	16	13.625	1.78689
FABP7	5	5	3	4	11	10	9	4	6.375	12	10	14	16	13	8	10	8	11.375	1.78431
PI4KA	12	18	11	9	14	8	10	8	11.25	9	11	9	9	6	8	8	14	9.25	0.822222
PURB	15	13	13	16	20	20	18	11	15.75	19	20	23	23	23	16	25	15	20.5	1.30159
LMNB1	35	41	41	36	47	61	40	15	39.5	51	69	65	76	84	31	78	29	60.375	1.52848
MYO5A	47	44	64	48	58	40	29	60	48.75	47	113	67	37	60	52	67	96	67.375	1.38205
ANK1	92	99	84	82	76	79	75	64	81.375	56	84	67	78	63	52	76	49	65.625	0.806452
ANXA5	28	26	23	27	22	22	29	44	27.625	24	15	21	17	18	17	20	19	18.875	0.683258
CEREBELLUM	VEH									DCE
Animal ID	CB54_Veh	CB57_Veh	CB62_Veh	CB63_Veh	CB66_Veh	CB69_Veh	CB72_Veh	CB75_Veh	AVERAGE	CB8_DCE	CB14_DCE	CB15_DCE	CB24_DCE	CB27_DCE	CB29_DCE	CB82_DCE	CB90_DCE	AVERAGE	FOLD CHANGE
PLCB1	3	3	10	11	7	3	4	1	5.25	9	6	12	10	9	12	11	12	10.125	1.92857
KIF1A	18	21	17	19	15	15	16	16	17.125	17	14	15	11	10	14	13	18	14	0.817518
MECP2	16	12	16	16	15	15	13	12	14.375	22	22	20	23	22	24	17	18	21	1.46087
IGSF8	14	10	14	14	12	27	12	21	15.5	14	19	18	19	17	19	19	15	17.5	1.12903
NCAM1	60	75	70	77	68	105	80	97	79	77	60	68	59	56	67	65	76	66	0.835443
DCLK1	4	4	8	7	7	15	8	12	8.125	5	4	7	7	5	5	7	6	5.75	0.707692
L1CAM	9	13	12	12	14	21	12	16	13.625	9	9	13	11	10	8	10	7	9.625	0.706422
FABP7	12	10	14	16	13	8	10	8	11.375	5	3	4	5	5	4	4	7	4.625	0.406593
PI4KA	9	11	9	9	6	8	8	14	9.25	16	12	11	7	9	14	10	14	11.625	1.25676
PURB	19	20	23	23	23	16	25	15	20.5	13	14	14	20	17	17	15	16	15.75	0.768293
LMNB1	51	69	65	76	84	31	78	29	60.375	42	46	34	42	38	29	34	36	37.625	0.623188
MYO5A	47	113	67	37	60	52	67	96	67.375	50	69	36	33	25	44	29	36	40.25	0.597403
ANK1	56	84	67	78	63	52	76	49	65.625	91	89	106	82	92	83	86	89	89.75	1.36762
ANXA5	24	15	21	17	18	17	20	19	18.875	23	24	26	30	26	24	31	28	26.5	1.40397
BRAIN STEM	WT									VEH
Animal ID	BS18_WT	BS19_WT	BS26_WT	BS30_WT	BS64_WT	BS65_WT	BS83_WT	BS86_WT	AVERAGE	BS54_Veh	BS57_Veh	BS62_Veh	BS63_Veh	BS66_Veh	BS69_Veh	BS72_Veh	BS75_Veh	AVERAGE	FOLD CHANGE
PLCB1	0	0	1	0	0	0	1	1	0.375	0	0	2	1	1	0	0	2	0.75	2
KIF1A	11	9	14	11	8	11	12	14	11.25	20	12	15	9	14	12	8	12	12.75	1.13333
MECP2	1	3	6	8	6	4	9	9	5.75	6	5	7	4	6	6	6	3	5.375	0.934783
IGSF8	19	15	24	17	18	23	28	19	20.375	23	19	21	20	19	18	19	23	20.25	0.993865
NCAM1	42	38	61	61	42	53	81	69	55.875	70	63	73	54	71	71	52	49	62.875	1.12528
DCLK1	7	4	6	6	4	6	10	11	6.75	12	9	12	13	14	13	2	6	10.125	1.5
L1CAM	7	4	7	6	4	5	10	6	6.125	12	5	12	6	7	10	5	7	8	1.30612
FABP7	1	2	5	7	3	4	3	4	3.625	8	10	9	7	9	7	1	1	6.5	1.7931
PI4KA	3	6	7	6	7	8	10	5	6.5	8	5	10	4	7	6	7	9	7	1.07692
PURB	6	8	10	15	8	13	9	10	9.875	10	13	13	15	14	13	8	8	11.75	1.18987
LMNB1	3	12	12	14	16	12	11	14	11.75	11	20	16	20	15	16	8	10	14.5	1.23404
MYO5A	55	58	55	54	44	48	48	39	50.125	56	47	52	37	50	63	64	68	54.625	1.08978
ANK1	46	45	55	45	47	41	41	65	48.125	54	31	50	42	45	40	31	42	41.875	0.87013
ANXA5	43	48	34	39	51	40	36	41	41.5	31	31	34	40	32	30	33	38	33.625	0.810241
BRAIN STEM	VEH									DCE
Animal ID	BS54_Veh	BS57_Veh	BS62_Veh	BS63_Veh	BS66_Veh	BS69_Veh	BS72_Veh	BS75_Veh	AVERAGE	BS8_DCE	BS14_DCE	BS15_DCE	BS24_DCE	BS27_DCE	BS29_DCE	BS82_DCE	BS90_DCE	AVERAGE	FOLD CHANGE
PLCB1	0	0	2	1	1	0	0	2	0.75	0	1	1	3	1	0	0	2	1	1.33333
KIF1A	20	12	15	9	14	12	8	12	12.75	15	11	7	10	9	10	17	20	12.375	0.970588
MECP2	6	5	7	4	6	6	6	3	5.375	10	5	7	3	5	4	4	3	5.125	0.953488
IGSF8	23	19	21	20	19	18	19	23	20.25	20	20	20	22	15	17	19	18	18.875	0.932099
NCAM1	70	63	73	54	71	71	52	49	62.875	52	47	44	55	36	46	73	61	51.75	0.823062
DCLK1	12	9	12	13	14	13	2	6	10.125	5	4	8	7	7	11	12	11	8.125	0.802469
L1CAM	12	5	12	6	7	10	5	7	8	5	4	6	11	4	4	12	12	7.25	0.90625
FABP7	8	10	9	7	9	7	1	1	6.5	3	2	3	2	4	3	7	6	3.75	0.576923
PI4KA	8	5	10	4	7	6	7	9	7	8	11	6	6	5	4	8	7	6.875	0.982143
PURB	10	13	13	15	14	13	8	8	11.75	8	6	9	7	8	11	10	7	8.25	0.702128
LMNB1	11	20	16	20	15	16	8	10	14.5	19	9	20	12	9	12	21	12	14.25	0.982759
MYO5A	56	47	52	37	50	63	64	68	54.625	64	61	48	64	62	57	70	65	61.375	1.12357
ANK1	54	31	50	42	45	40	31	42	41.875	50	59	50	50	35	41	39	49	46.625	1.11343
ANXA5	31	31	34	40	32	30	33	38	33.625	40	38	33	29	42	33	32	29	34.5	1.02602
MUSCLE	WT									VEH
Animal ID	M18_WT	M19_WT	M26_WT	M30_WT	M64_WT	M65_WT	M83_WT	M86_WT	AVERAGE	M54_Veh	M57_Veh	M62_Veh	M63_Veh	M66_Veh	M69_Veh	M72_Veh	M75_Veh	AVERAGE	FOLD CHANGE
PLCB1	0	0	0	0	0	0	0	0	0	0	0	0	0	0	0	0	0	0	0
KIF1A	0	0	1	0	0	0	0	0	0.125	1	1	0	0	0	1	1	1	0.625	5
MECP2	0	0	0	0	0	0	0	0	0	0	1	0	0	0	0	0	0	0.125	0
IGSF8	0	0	0	0	0	0	0	0	0	0	0	0	0	0	0	0	0	0	0
NCAM1	0	0	0	0	0	0	0	0	0	0	0	0	0	0	0	0	0	0	0
DCLK1	0	0	0	0	0	0	0	0	0	0	0	0	0	0	0	0	0	0	0
L1CAM	0	0	0	0	0	0	0	0	0	0	0	0	0	0	0	0	0	0	0
FABP7	0	0	0	0	0	0	0	0	0	0	0	0	0	0	0	0	0	0	0
PI4KA	0	0	0	0	0	0	0	0	0	0	0	0	0	0	0	0	0	0	0
PURB	0	0	0	0	0	0	0	0	0	0	1	1	0	0	0	1	0	0.375	0
LMNB1	4	0	1	2	4	1	1	0	1.625	6	6	18	14	11	3	10	6	9.25	5.69231
MYO5A	0	0	0	0	0	0	0	0	0	0	0	0	0	0	0	0	0	0	0
ANK1	0	1	1	1	0	0	0	0	0.375	1	0	1	0	0	0	0	0	0.25	0.666667
ANXA5	4	8	5	7	12	11	6	3	7	7	12	14	14	13	6	15	10	11.375	1.625
MUSCLE	VEH									DCE
Animal ID	M54_Veh	M57_Veh	M62_Veh	M63_Veh	M66_Veh	M69_Veh	M72_Veh	M75_Veh	AVERAGE	M8_DCE	M14_DCE	M15_DCE	M24_DCE	M27_DCE	M29_DCE	M82_DCE	M90_DCE	AVERAGE	FOLD CHANGE
PLCB1	0	0	0	0	0	0	0	0	0	0	0	0	0	0	0	0	0	0	0
KIF1A	1	1	0	0	0	1	1	1	0.625	0	0	0	0	0	0	0	1	0.125	0.2
MECP2	0	1	0	0	0	0	0	0	0.125	0	0	0	0	0	0	0	0	0	0
IGSF8	0	0	0	0	0	0	0	0	0	0	0	0	0	0	0	0	0	0	0
NCAM1	0	0	0	0	0	0	0	0	0	0	0	0	0	0	0	0	0	0	0
DCLK1	0	0	0	0	0	0	0	0	0	0	0	0	0	0	0	0	0	0	0
L1CAM	0	0	0	0	0	0	0	0	0	0	0	0	0	0	0	0	0	0	0
FABP7	0	0	0	0	0	0	0	0	0	0	0	0	0	0	0	0	0	0	0
PI4KA	0	0	0	0	0	0	0	0	0	0	0	0	0	0	0	0	0	0	0
PURB	0	1	1	0	0	0	1	0	0.375	0	0	1	0	1	0	0	0	0.25	0.666667
LMNB1	6	6	18	14	11	3	10	6	9.25	5	4	5	2	4	6	3	2	3.875	0.418919
MYO5A	0	0	0	0	0	0	0	0	0	0	0	0	0	0	0	0	0	0	0
ANK1	1	0	1	0	0	0	0	0	0.25	0	0	0	0	0	0	0	0	0	0
ANXA5	7	12	14	14	13	6	15	10	11.375	11	9	13	10	12	17	8	11	11.375	1
